# The state-of-the-art machine learning model for Plasma Protein Binding Prediction: computational modeling with OCHEM and experimental validation

**DOI:** 10.1101/2024.07.12.603170

**Authors:** Zunsheng Han, Zhonghua Xia, Jie Xia, Igor V. Tetko, Song Wu

**Author notes:** corresponding authors Correspondence should be addressed to I.V.T. J.X. or S.W. Dr. Igor V. Tetko Institute of Structural Biology, Helmholtz Munich - German Research Center for Environmental Health, *Ingolstädter Landstraße 1, 85764 Neuherberg*, Germany *cBIGCHEM GmbH, Valerystr. 49, 85716 Unterschleißheim*, Germany Dr. Jie Xia and Song Wu Institute of Materia Medica, Chinese Academy of Medical Sciences, *No. 2 Nanwei Road*, Beijing 100050, China.

## Abstract

Plasma protein binding (PPB) is closely related to pharmacokinetics, pharmacodynamics and drug toxicity. Prediction of PPB is an alternative to experimental approaches that are known to be time-consuming and costly. Although there are various models and web servers for PPB prediction already available, they suffer from low prediction accuracy and poor interpretability, in particular for molecules with high values, and are most often not properly validated in prospective studies. Here, we carried out strict data curation, and applied consensus modeling to obtain a model with a coefficient of determination of 0.90 and 0.91 on the training set and the test set, respectively. This model was further validated in a prospective study to predict 63 poly-fluorinated and another 25 highly diverse compounds, and its performance for both these sets was superior to that of other previously reported models. To identify structural features related to PPB, we analyzed a model based on Morgan2 fingerprints and identified that features such as aromatic rings, halogen atoms, heterocyclic rings can discriminate high- and low-PPB molecules. In conclusion, we have established a PPB prediction model that showed state-of-the-art performance in prospective screening, which we have made publicly available in the OCHEM platform (https://ochem.eu/article/29).

**Graphic Abstract:** 
