## Supplementary material for "The state-of-the-art machine learning model for Plasma Protein Binding Prediction: computational modeling with OCHEM and experimental validation": model output by six online web servers for 25 new measured dataset, PFC dataset, PFC99 dataset, and substructure feature analysis by Setcompare result

### Sheet: 25 new measured_set
ID	SMILES	Measured, PPB%	ADMETlab3.0		admetSAR3.0		DruMAP		Pangu Drug Molecule		pkCSM(Deep-PK)		PreADMET		Our model ID 19215720
			Predicted	Difference	Predicted	Difference	Predicted	Difference	Predicted	Difference	Predicted	Difference	Predicted	Difference	Predicted	Difference
S941-0208	O=C(N1CC(CC2=NN=CN2C3CCCC3)C1)C=4C=CSC4	64.19	45.8	18.39	79.4	15.21	82.83	18.64	75.9	11.71	44.99	19.2	73.53	9.34	56.07	8.12
L498-0418	COC1=CC=CC(NC(=O)C2=CC=C(C=C2)C=3ON=C(N3)C4=CC=C(F)C=C4)=C1	99.99	98.5	1.49	100	0.01	98.37	1.62	95.7	4.29	101.78	1.79	89.58	10.41	99.17	0.82
E589-3042	CC1CC2=CC(=CC=C2N1C(=O)C)S(=O)(=O)NCC3CCC(CC3)C(=O)N4CCCCC4	99.01	85.1	13.91	78.1	20.91	85.68	13.33	79.4	19.61	85.94	13.07	80.75	18.26	88.62	10.39
C390-0229	CC1=CC=C(C=C1)N2C(C3=CC=CC(=C3)[N+](=O)[O-])C=4C(C)=NNC4C2=O	97.62	98.4	0.78	100	2.38	95.15	2.47	91.8	5.82	82.17	15.45	91.85	5.77	97.52	0.1
D674-0084	CC1=CC=CC=C1NC(=O)COC2=CC=CC(=C2)C3=NOC(=N3)C4=CC=CC=C4Cl	99.96	98	1.96	100	0.04	98.75	1.21	99.5	0.46	106.45	6.49	95.32	4.64	99.45	0.51
L707-1990	COC1=CC=CC(NC(=O)CN2C(=O)CCCC3=CC(=CC=C23)S(=O)(=O)N4CCCCCC4)=C1	99.5	96.9	2.6	95.3	4.2	95.49	4.01	89.6	9.9	88.54	10.96	96.43	3.07	97.64	1.86
F855-0012	CCC(C)N1N=NC2=CC(=CC=C12)S(=O)(=O)N3CCC(CC3)C(=O)NCC4=CC=CC=C4Cl	97.64	94.3	3.34	95.4	2.24	96.85	0.79	100	2.36	84.28	13.36	96.88	0.76	97.63	0.01
G799-0300	CCOC(=O)C=1NC(C)=C(CN(C2CCCCC2)C(=O)NC3=CC=CC(SC)=C3)C1C	98.29	98.7	0.41	100	1.71	96	2.29	96.9	1.39	58.69	39.6	88.91	9.38	97.7	0.59
D134-0413	COC1=CC=C(C=C1)C2=NOC(CCCC(=O)NCC3=CC=CC=C3)=N2	99.24	98.2	1.04	96.8	2.44	94.28	4.96	80.9	18.34	94.37	4.87	87.34	11.9	97.59	1.65
E958-1454	COC1=CC=C(CCNCC2=CC=CN2C3=NN=C(S3)N4CCCCCC4)C=C1OC	93.08	95.6	2.52	90.5	2.58	93.09	0.01	94.8	1.72	73.48	19.6	83.31	9.77	97.47	4.39
2279-4329	CC(NC1=NN=C(O)N=C1O)C(=O)NN=CC2=CC=CC(C)=C2	94.13	88	6.13	80.6	13.53	77.2	16.93	80.173	13.957	59.12	35.01	75.917	18.213	87.52	6.61
D400-0405	CCC1=NOC(=N1)C2=CC=CC(OCC(=O)NC3=CC=CC(C)=C3)=C2	99.76	98.1	1.66	100	0.24	95.54	4.22	97	2.76	103.65	3.89	93.67	6.09	98.53	1.23
L711-0358	CC1=CC=C(C=C1)N2N=C(C)C=3SC(=NC23)N4CCCC(C4)C(=O)NC5CCCCC5	98.83	97.6	1.23	98	0.83	95.54	3.29	100	1.17	95.38	3.45	90.58	8.25	98.55	0.28
J075-4126	BrC1=CC=C(C=C1)C(=O)NCC2=NOC(=N2)C3=CC=CC=C3	99.55	98.4	1.15	100	0.45	96.84	2.71	97.2	2.35	92.31	7.24	91.02	8.53	97.51	2.04
K284-3537	FC1=CC=CC=C1CSC2=NC3=CC=CC=C3C(=O)N2CCCC(=O)NCC=4OC=CC4	99.56	98.7	0.86	92.5	7.06	97.27	2.29	93.7	5.86	79.66	19.9	96.51	3.05	98.61	0.95
8012-8788	FC1=CC=CC(=C1)C=2OC(=NN2)C3=CC=C(OCC4=CC=CC(Br)=C4)C=C3	99.64	98.7	0.94	100	0.36	98.84	0.8	100	0.36	101.41	1.77	100	0.36	99.41	0.23
D360-5516	CC1=CC=C(NC(=O)CSC2=NC=3CCCCC3C=C2C#N)C=C1C	99.95	98.7	1.25	95.1	4.85	96.87	3.08	100	0.05	88.1	11.85	93.68	6.27	98.93	1.02
L009-0033	COC1=CC=CC(NC(=O)C2=CC=CC(=C2)C3=CC=C(N=N3)N4CCCC4)=C1	97.63	97.6	0.03	100	2.37	96.47	1.16	100	2.37	95.67	1.96	90.87	6.76	96.59	1.04
K072-0227	CN(N=CC1=CC=CN=C1)C2=C(Cl)C(=O)N(N=C2)C3=CC=C(F)C(Cl)=C3	97.43	98.4	0.97	91.2	6.23	96.84	0.59	90.6	6.83	91.55	5.88	90.12	7.31	97.56	0.13
D294-5147	COC1=CC=CC=C1CNC(=O)C2CN(CCC3=CNC4=CC=C(F)C=C34)C(=O)C2	96.11	82.2	13.91	83.2	12.91	90.31	5.8	75.8	20.31	58.15	37.96	85.59	10.52	93.2	2.91
C878-1846	CC1=CC=CC(CSC2=NC3=CC=NC=C3N2CC4=CC=C(C=C4)C(=O)NCC5=CC=C(F)C=C5)=C1	99.3	99.1	0.2	100	0.7	98.57	0.73	95.4	3.9	99.79	0.49	100	0.7	98.97	0.33
2034-0020	CC1=NN(C(=O)C1=CC2=CC=C(Cl)C=C2Cl)C3=CC=CC=C3	99.16	98.9	0.26	100	0.84	98.1	1.06	100	0.84	66.42	32.74	100	0.84	98.91	0.25
S732-0033	O=C(N1CCCCCCNC(=O)C2CCCC12)C3=CC=CC(=C3)C#N	64.4	95.3	30.9	88.6	24.2	79.02	14.62	78.1	13.7	64.54	0.14	87.14	22.74	76.84	12.44
4984-5643	CCOC1=CC(=CC=C1OCC2=CC=C(F)C=C2)C3C4=C(CCCC4=O)NC5=C3C(=O)CCC5	97.51	97.9	0.39	99.4	1.89	98.35	0.84	95.3	2.21	106.07	8.56	90.69	6.82	99.26	1.75
D087-0017	O=S(=O)(C1CCS(=O)(=O)C1)N2CCCC2	9.6	41.1	31.5	25.6	16	60.27	50.67	20.8	11.2	38.38	28.78	62.4	52.8	30.11	20.51
			R2	0.707494		0.792289		0.770042		0.803357		0.446575		0.570297		0.932458
			RMSE	10.4918		9.00542		12.229		9.08066		18.3259		14.1982		5.79754
			MAE	5.5128		5.7672		6.3248		6.53868		13.7604		9.70212		3.2064

### Sheet: 63 PFC_test_set
SMILES	N	NAME	ARTICLEID	PUBMEDID	Plasma protein binding	UNIT {Plasma protein binding}	Plasma protein binding {measured, converted}	UNIT {Plasma protein binding}	ADMETlab3.0		admetSAR3.0		DruMAP		Pangu Drug		pkCSM(Deep-PK)		PreADMET		Our model ID 19215720
									Predicted	Difference	Predicted	Difference	Predicted	Difference	Predicted	Difference	Predicted	Difference	Predicted	Difference	Predicted	Difference
S(O)(=O)(=O)CCC(F)(F)C(F)(F)C(F)(F)C(F)(F)C(F)(F)C(F)(F)C(F)(F)C(F)(F)F	AUTO_1	3,3,4,4,5,5,6,6,7,7,8,8,9,9,10,10,10-Heptadecafluorodecanesulphonic acid; DTXSID00192353; Fluorotelomer sulfonic acid	A160641	37184865	0.0396	1-/	96.04	%	99	2.96	100	3.96	94.7	1.34	100	3.96	65.44	30.6	100	3.96	99.87	3.83
FC(F)(CCC(O)=O)C(F)(F)C(F)(F)F	AUTO_2	4,4,5,5,6,6,6-HEPTAFLUOROHEXANOIC ACID; DTXSID00379268; Fluorotelomer carboxylic acid	A160641	37184865	0.0518	1-/	94.82	%	98.6	3.78	70.4	24.42	77.1	17.72	0.84365	93.9763	37.26	57.56	46.154	48.666	96.61	1.79
C(C(C(C(C(F)(F)F)(F)F)(F)F)(F)F)(C(C(C(C(=O)Cl)(F)F)(F)F)(F)F)(F)F	AUTO_3	Perfluorononanoyl chloride; DTXSID00379925	A160641	37184865	7.0E-4	1-/	99.93	%	99.4	0.53	100	0.07	94.4	5.53	99.549	0.381	50.4	49.53	93.9588	5.9712	99.9	0.03
O=C(F)C(F)(F)C(F)(F)C(F)(F)C(F)(F)C(F)(F)C(F)(F)C(F)(F)F	AUTO_4	Perfluorooctanoyl fluoride; DTXSID0059829	A160641	37184865	0.0019	1-/	99.81	%	99.3	0.51	100	0.19	93.8	6.01	100	0.19	49.9	49.91	97.4261	2.3839	99.88	0.07
C(=O)(C(F)(C(F)(F)C(C(=O)Cl)(F)F)F)Cl	AUTO_5	Hexafluoroglutaryl chloride; DTXSID0060985	A160641	37184865	0.378	1-/	62.2	%	99.1	36.9	75.5	13.3	75.1	12.9	84.242	22.042	29.77	32.43	92.6518	30.4518	97.67	35.47
C(F)(F)(F)C(F)(F)C(F)(F)C(F)(F)C(F)(F)C(F)(F)C(F)(F)C(=O)O[K]	AUTO_6	potassium perfluorooctanoate; DTXSID00880026	A160641	37184865	0.0018	1-/	99.82	%	99.3	0.52	95.5	4.32	95.4	4.42	95.675	4.145	37.93	61.89	100	0.18	99.88	0.06
O=S(=O)(NCC)C(F)(F)C(F)(F)C(F)(F)C(F)(F)C(F)(F)C(F)(F)C(F)(F)C(F)(F)F	AUTO_7	N-Ethylperfluorooctanesulfonamide; DTXSID1032646	A160641	37184865	0.0289	1-/	97.11	%	99.2	2.09	99	1.89	94.9	2.21	100	2.89	76.59	20.52	100	2.89	99.86	2.75
S(=O)(=O)(NC)C(F)(F)C(F)(F)C(F)(F)C(F)(F)C(F)(F)C(F)(F)C(F)(F)C(F)(F)F	AUTO_9	DTXSID1067629; n-methylperfluorooctanesulfonamide	A160641	37184865	0.0117	1-/	98.83	%	99.2	0.37	100	1.17	93.4	5.43	96.359	2.471	76.1	22.73	100	1.17	99.86	1.03
O=P(O)(O)CCC(F)(F)C(F)(F)C(F)(F)C(F)(F)C(F)(F)C(F)(F)F	AUTO_10	2-(Perfluorohexyl)ethylphosphonic acid; DTXSID20179883	A160641	37184865	0.0123	1-/	98.77	%	98.9	0.13	100	1.23	93.1	5.67	98.996	0.226	57.68	41.09	100	1.23	99.65	0.88
OC(=O)C(F)(F)OC(F)(F)C(F)(F)OC(F)(F)C(O)=O	AUTO_11	Perfluoro-3,6-dioxaoctane-1,8-dioic acid; DTXSID20375106	A160641	37184865	0.0094	1-/	99.06	%	93.8	5.26	74.6	24.46	69	30.06	69.841	29.219	37.62	61.44	100	0.94	98.31	0.75
FC(F)(C(F)(F)C(F)(F)C(F)(F)F)C(F)(F)CCC(O)=O	AUTO_12	2H,2H,3H,3H-Perfluorooctanoic acid; DTXSID20874028	A160641	37184865	0.0059	1-/	99.41	%	99	0.41	74.4	25.01	94.3	5.11	94.749	4.661	52.28	47.13	94.8002	4.60977	99.69	0.28
C(C(C(C(C(C(O)=O)(F)F)(F)F)(F)F)(F)F)(C(C(C(C(F)(F)F)(F)F)(F)F)(F)F)(F)F	AUTO_13	Perfluorodecanoic acid; DTXSID3031860	A160641	37184865	0.0027	1-/	99.73	%	99.2	0.53	100	0.27	95	4.73	98.202	1.528	59.17	40.56	95.1724	4.55763	99.93	0.2
O=C(O)C(F)(F)C(F)(F)C(F)(F)C(F)(F)C(F)(F)F	AUTO_14	Perfluorohexanoic acid; DTXSID3031862	A160641	37184865	0.0068	1-/	99.32	%	99	0.32	79.7	19.62	87.6	11.72	93.829	5.491	45.98	53.34	96.2761	3.04392	99.63	0.31
O=S(C(F)(F)C(F)(F)C(F)(F)C(F)(F)C(F)(F)C(F)(F)C(F)(F)C(F)(F)F)(O)=O	AUTO_15	Perfluorooctanesulfonic acid; DTXSID3031864	A160641	37184865	0.0049	1-/	99.51	%	99.2	0.31	100	0.49	93.7	5.81	99.628	0.118	46.88	52.63	100	0.49	99.88	0.37
C(C(C(C(F)(F)F)(F)F)(F)F)(S(=O)(=O)[O-])(F)F.[K+]	AUTO_16	DTXSID3037707; potassium perfluorobutanesulfonate	A160641	37184865	0.0046	1-/	99.54	%	98.4	1.14	86.9	12.64	76.8	22.74	89.165	10.375	38.09	61.45	85.0794	14.4606	98.5	1.04
[K+].S([O-])(=O)(=O)C(F)(F)C(F)(F)C(F)(F)C(F)(F)C(F)(F)C(F)(F)F	AUTO_17	Potassium perfluorohexanesulfonate; DTXSID3037709	A160641	37184865	0.001	1-/	99.9	%	99	0.9	99.9	0	76.8	23.1	80.09	19.81	46.01	53.89	100	0.1	99.72	0.18
C(F)(F)(F)OC(F)(F)C(OC(C(=O)O)(F)F)(F)F	AUTO_18	Perfluoro-3,6-dioxaheptanoic acid; DTXSID30382063	A160641	37184865	0.0031	1-/	99.69	%	95.8	3.89	80.5	19.19	78.8	20.89	75.428	24.262	41.35	58.34	100	0.31	99.11	0.58
O=C(O)C(F)(F)C(F)(F)C(F)(F)C(F)(F)C(F)(F)C(F)(F)C(F)(F)C(F)(F)C(F)(F)C(F)(F)C(F)(F)C(F)(F)C(F)(F)F	AUTO_20	Perfluorotetradecanoic acid; DTXSID3059921	A160641	37184865	0.0271	1-/	97.29	%	99.5	2.21	100	2.71	95.2	2.09	93.722	3.568	68.6	28.69	91.4822	5.80776	99.96	2.67
OP(O)(=O)CCC(F)(F)C(F)(F)C(F)(F)C(F)(F)C(F)(F)C(F)(F)C(F)(F)C(F)(F)F	AUTO_21	DTXSID30627108; ((Perfluorooctyl)ethyl)phosphonic acid	A160641	37184865	0.007	1-/	99.3	%	99.2	0.1	100	0.7	94.9	4.4	100	0.7	65.84	33.46	100	0.7	99.86	0.56
S(O)(=O)(=O)CCC(F)(F)C(F)(F)C(F)(F)C(F)(F)F	AUTO_22	1H,1H,2H,2H-Perfluorohexanesulphonic acid; Fluorotelomer sulfonic acid; DTXSID30891564	A160641	37184865	0.005	1-/	99.5	%	98.5	1	90.6	8.9	84.1	15.4	96.541	2.959	50.14	49.36	94.0684	5.4316	98.63	0.87
ClC(=O)C(F)(F)C(F)(F)C(F)(F)C(F)(F)C(F)(F)C(F)(F)C(F)(F)F	AUTO_23	Pentadecafluorooctanoyl chloride; DTXSID40187142	A160641	37184865	1.0E-4	1-/	99.99	%	99.3	0.69	100	0.01	94.2	5.79	100	0.01	46.58	53.41	96.0926	3.89745	99.88	0.11
FC(C(F)(F)F)(C(F)(F)F)C=CC(O)=O	AUTO_24	DTXSID40380257; 3-(Perfluoroisopropyl)-2-propenoic acid	A160641	37184865	0.1003	1-/	89.97	%	94.5	4.53	80.6	9.37	74.3	15.67	81.927	8.043	35.44	54.53	90.7965	0.826458	97.04	7.07
FC(F)(C(F)(F)C(F)(F)C(O)=O)C(F)(F)C(O)=O	AUTO_25	Octafluoroadipic acid; DTXSID4059833	A160641	37184865	0.117	1-/	88.3	%	97.5	9.2	71.5	16.8	63.6	24.7	67.303	20.997	34.6	53.7	74.2152	14.0848	97.92	9.62
C(C(C(O)=O)(F)F)(C(F)(F)F)(F)F	AUTO_26	Perfluorobutanoic acid; DTXSID4059916	A160641	37184865	0.093	1-/	90.7	%	98.1	7.4	67	23.7	66.8	23.9	74.647	16.053	32.97	57.73	48.2599	42.4401	95.13	4.43
[O-]C(=O)C(F)(F)C(F)(F)C(F)(F)C(F)(F)C(F)(F)C(F)(F)C(F)(F)F.[Na+]	AUTO_27	Sodium perfluorooctanoate; DTXSID40880025	A160641	37184865	6.0E-4	1-/	99.94	%	99.3	0.64	95.5	4.44	75.8	24.14	76.789	23.151	55.48	44.46	100	0.06	99.88	0.06
FC(F)(C(F)(F)C(F)(F)C(F)(F)C(F)F)C(F)(F)C(F)(F)C(F)(F)C(O)=O	AUTO_28	9-H-Perfluorononanoic acid; DTXSID50226894	A160641	37184865	9.0E-4	1-/	99.91	%	99	0.91	100	0.09	94.2	5.71	97.063	2.847	53.76	46.15	98.0039	1.90615	99.86	0.05
OC(=O)C(F)(F)OC(F)(F)C(F)(F)OC(F)(F)C(F)(F)OC(F)(F)C(F)(F)C(F)(F)C(F)(F)F	AUTO_30	Perfluoro-3,6,9-trioxatridecanoic acid; DTXSID50375114	A160641	37184865	0.0018	1-/	99.82	%	98.6	1.22	100	0.18	95.4	4.42	100	0.18	79.19	20.63	82.289	17.531	99.92	0.1
OS(=O)(=O)C(F)(F)C(F)(F)OC(F)(F)C(F)(F)F	AUTO_31	Perfluoro(2-ethoxyethane)sulfonic acid; DTXSID50379814	A160641	37184865	0.0015	1-/	99.85	%	97.2	2.65	89	10.85	69.6	30.25	88.774	11.076	50.9	48.95	95.4622	4.38776	98.72	1.13
C(F)(F)(F)C(F)(F)C(F)(F)C(OC(F)(F)C(OC(C(=O)O)(F)F)(F)F)(F)F	AUTO_32	Perfluoro-3,6-dioxadecanoic acid; DTXSID50381073	A160641	37184865	7.0E-4	1-/	99.93	%	98.6	1.33	100	0.07	93.9	6.03	99.402	0.528	67.46	32.47	96.4569	3.47309	99.86	0.07
FC(C(C(C(C(C(F)(F)F)(F)F)(F)F)(F)F)(F)F)(S(=O)(=O)N)F	AUTO_33	Perfluorohexanesulfonamide; DTXSID50469320	A160641	37184865	4.0E-4	1-/	99.96	%	98.7	1.26	91.8	8.16	87.6	12.36	94.761	5.199	54.86	45.1	97.3082	2.65182	99.37	0.59
FC(F)(C(F)(F)C(F)(F)C(F)(F)C(F)(F)C(F)F)C(F)(F)C(F)(F)C(F)(F)C(F)(F)C(O)=O	AUTO_34	11-H-Perfluoroundecanoic acid; DTXSID5061954	A160641	37184865	0.0015	1-/	99.85	%	99.2	0.65	100	0.15	94.9	4.95	99.18	0.67	59.34	40.51	94.7059	5.14407	99.92	0.07
OC(=O)C(F)(F)C(F)(F)C(F)F	AUTO_35	4H-Perfluorobutanoic acid; DTXSID50892417	A160641	37184865	0.1714	1-/	82.86	%	97.1	14.24	61.6	21.26	65.7	17.16	54.997	27.863	27.24	55.62	33.1922	49.6678	81.95	0.91
S(=O)(=O)(N(CCO)CC)C(F)(F)C(F)(F)C(F)(F)C(F)(F)C(F)(F)C(F)(F)C(F)(F)C(F)(F)F	AUTO_36	N-ethyl-N-(2-hydroxyethyl)perfluorooctanesulfonamide; DTXSID6027426	A160641	37184865	0.0797	1-/	92.03	%	98.7	6.67	99	6.97	94.7	2.67	90.274	1.756	76.02	16.01	100	7.97	99.81	7.78
C(C(S(=O)(=O)OCC(F)(F)F)(F)F)(C(C(F)(F)F)(F)F)(F)F	AUTO_37	2,2,2-Trifluoroethyl perfluorobutanesulfonate; DTXSID60380390	A160641	37184865	0.0039	1-/	99.61	%	98.3	1.31	100	0.39	92.8	6.81	100	0.39	85.54	14.07	100	0.39	99.64	0.03
OC(=O)C(F)(F)C(F)(F)C(F)(F)OC(F)(F)F	AUTO_38	Perfluoro(4-methoxybutanoic) acid; DTXSID60500450	A160641	37184865	0.0117	1-/	98.83	%	97.7	1.13	77.3	21.53	71.4	27.43	75.097	23.733	42.61	56.22	99.2586	0.428606	98.86	0.03
O=C(O)C(F)(F)C(F)(F)C(F)(F)C(F)(F)F	AUTO_39	Perfluoropentanoic acid; DTXSID6062599	A160641	37184865	0.044	1-/	95.6	%	98.2	2.6	74.6	21	71.5	24.1	81.284	14.316	40.22	55.38	92.705	2.89504	98.93	3.33
OC(=O)C(F)(F)C(F)(F)C(F)(F)OC(F)(C(F)(F)F)C(F)(F)F	AUTO_40	Perfluoro-4-isopropoxybutanoic acid; DTXSID60663110	A160641	37184865	0.0021	1-/	99.79	%	98.5	1.29	90.9	8.89	93.8	5.99	94.49	5.3	58.79	41	100	0.21	99.8	0.01
OS(=O)(=O)CCC(F)(F)C(F)(F)C(F)(F)C(F)(F)C(F)(F)C(F)(F)F	AUTO_41	6:2 Fluorotelomer sulfonic acid; DTXSID6067331	A160641	37184865	0.0143	1-/	98.57	%	98.9	0.33	100	1.43	93.2	5.37	100	1.43	59.69	38.88	100	1.43	99.68	1.11
[Na+].[O-]S(=O)(=O)C(F)(F)C(F)(F)C(F)(F)C(F)(F)C(F)(F)C(F)(F)C(F)(F)C(F)(F)C(F)(F)C(F)(F)F	AUTO_42	sodium perfluorodecanesulfonate; DTXSID60892443	A160641	37184865	0.0528	1-/	94.72	%	99.5	4.78	100	5.28	85.3	9.42	87.081	7.639	57.67	37.05	100	5.28	99.93	5.21
FC(F)(C(F)(F)C(F)(F)C(F)F)C(F)(F)C(F)(F)C(O)=O	AUTO_43	7h-perfluoroheptanoic acid; DTXSID70165670	A160641	37184865	0.0026	1-/	99.74	%	98.9	0.84	85.1	14.64	92.6	7.14	90.119	9.621	47	52.74	97.6891	2.0509	99.58	0.16
OC(C(F)(F)C(F)(OC(F)(F)F)F)=O	AUTO_44	Perfluoro-3-methoxypropanoic acid; DTXSID70191136	A160641	37184865	0.0764	1-/	92.36	%	94.9	2.54	70.4	21.96	63.9	28.46	63.886	28.474	32.32	60.04	90.6267	1.73326	95.84	3.48
S(=O)(=O)(N(CCO)C)C(F)(F)C(F)(F)C(F)(F)C(F)(F)C(F)(F)C(F)(F)C(F)(F)C(F)(F)F	AUTO_45	DTXSID7027831; N-Methyl-N-(2-hydroxyethyl)perfluorooctanesulfonamide	A160641	37184865	0.0803	1-/	91.97	%	99.1	7.13	100	8.03	93.8	1.83	88.429	3.541	76.37	15.6	100	8.03	99.82	7.85
FC(F)(C(F)(F)C(F)(F)CCC(O)=O)C(F)(F)C(F)(F)C(F)(F)F	AUTO_46	6:3 Fluorotelomer carboxylic acid; DTXSID70379917	A160641	37184865	0.0023	1-/	99.77	%	99.1	0.67	83.2	16.57	94.9	4.87	95.634	4.136	57.61	42.16	96.4399	3.33007	99.82	0.05
O=S(C(F)(F)C(F)(F)C(F)(F)C(F)(F)C(F)(F)C(F)(F)F)(O)=O	AUTO_47	Perfluorohexanesulfonic acid; DTXSID7040150	A160641	37184865	9.0E-4	1-/	99.91	%	98.9	1.01	99.9	0.01	92.4	7.51	96.699	3.211	38.28	61.63	100	0.09	99.72	0.19
FC(F)(C(F)(F)C(F)(F)C(F)(F)C(O)=O)C(F)(F)C(F)(F)C(F)F	AUTO_48	DTXSID70565479; 8H-Perfluorooctanoic acid	A160641	37184865	0.0021	1-/	99.79	%	98.9	0.89	92.8	6.99	92.7	7.09	91.981	7.809	50.7	49.09	98.6839	1.10609	99.78	0.01
O=S(C(F)(F)C(F)(F)C(F)(F)C(F)(F)C(F)(F)C(F)(F)C(F)(F)C(F)(F)F)(O)=O	AUTO_49	Perfluorooctanesulfonate; DTXSID80108992	A160641	37184865	0.0047	1-/	99.53	%	99.2	0.33	100	0.47	93.7	5.83	99.628	0.098	46.88	52.65	100	0.47	99.88	0.35
O=C(O)C(F)(F)C(F)(F)C(F)(F)C(F)(F)C(F)(F)C(F)(F)C(F)(F)F	AUTO_51	Perfluorooctanoic acid; DTXSID8031865	A160641	37184865	0.001	1-/	99.9	%	99.1	0.8	95.5	4.4	93.1	6.8	95.399	4.501	53.59	46.31	99.2276	0.672414	99.88	0.02
[K+].S([O-])(=O)(=O)C(F)(F)C(F)(F)C(F)(F)C(F)(F)C(F)(F)C(F)(F)C(F)(F)C(F)(F)F	AUTO_52	Potassium perfluorooctanesulfonate; DTXSID8037706	A160641	37184865	0.004	1-/	99.6	%	99.3	0.3	100	0.4	78.1	21.5	81.547	18.053	53.13	46.47	100	0.4	99.88	0.28
C(C(C(C(C(O)=O)(F)F)(F)F)(F)F)(C(C(C(F)(F)F)(F)F)(F)F)(F)F.N	AUTO_53	Ammonium perfluorooctanoate; DTXSID8037708	A160641	37184865	7.0E-4	1-/	99.93	%	99.1	0.83	95.5	4.43	95.2	4.73	91.575	8.355	53.59	46.34	88.8007	11.1293	99.88	0.05
OC(=O)CCC(F)(C(F)(F)F)C(F)(F)F	AUTO_54	4,4-bis(Trifluoromethyl)-4-fluoropropanoic acid; DTXSID80380256	A160641	37184865	0.0956	1-/	90.44	%	96.4	5.96	70.1	20.34	78.3	12.14	83.155	7.285	37.45	52.99	76.1337	14.3063	96.29	5.85
OC(=O)C(F)(F)OC(F)(F)C(F)(F)OC(F)(F)C(F)(F)OC(F)(F)F	AUTO_55	Perfluoro-3,6,9-trioxadecanoic acid; DTXSID80380837	A160641	37184865	3.0E-4	1-/	99.97	%	96.9	3.07	96.1	3.87	94.2	5.77	88.881	11.089	59.28	40.69	88.5071	11.4629	99.79	0.18
ClC(=O)C(F)(F)C(F)(F)C(F)(F)C(F)(F)C(F)(F)C(F)(F)F	AUTO_56	Perfluoroheptanoyl chloride; DTXSID80382154	A160641	37184865	0.0017	1-/	99.83	%	99.2	0.63	100	0.17	92.3	7.53	100	0.17	42.76	57.07	98.6071	1.22293	99.81	0.02
C(C(C(C(C(C(C(F)(F)F)(F)F)(F)F)(F)F)(F)F)(F)F)(C(C(C(C(=O)O)(F)F)(F)F)(F)F)(F)F	AUTO_57	Perfluoroundecanoic acid; DTXSID8047553	A160641	37184865	0.0116	1-/	98.84	%	99.3	0.46	100	1.16	95.1	3.74	97.715	1.125	61.79	37.05	92.9909	5.84905	99.94	1.1
[I-].S(=O)(=O)(NCCC[N+](C)(C)C)C(F)(F)C(F)(F)C(F)(F)C(F)(F)C(F)(F)C(F)(F)C(F)(F)C(F)(F)F	AUTO_58	(3-(((Heptadecafluorooctyl)sulphonyl)amino)propyl)trimethylammonium iodide; Perfluorooctanesulfonamido ammonium iodide; DTXSID8051419	A160641	37184865	0.0126	1-/	98.74	%	89.3	9.44	94.9	3.84	83.2	15.54	55.153	43.587	75.19	23.55	83.7321	15.0079	99.27	0.53
S(O)(=O)(=O)C(F)(F)C(F)(F)C(F)(F)C(F)(F)C(F)(F)C(F)(F)C(F)(F)F	AUTO_59	perfluoroheptanesulfonic acid; DTXSID8059920	A160641	37184865	6.0E-4	1-/	99.94	%	99	0.94	100	0.06	92	7.94	98.373	1.567	42.67	57.27	100	0.06	99.83	0.11
O=C(O)C(F)(F)C(F)(F)C(F)(F)C(=O)O	AUTO_60	Hexafluoroglutaric acid; DTXSID8059926	A160641	37184865	0.532	1-/	46.8	%	95.3	48.5	60.9	14.1	62.9	16.1	56.411	9.611	32.09	14.71	49.4061	2.60613	89.43	42.63
O=C(O)C(F)(F)C(F)(F)C(=O)O	AUTO_61	Tetrafluorosuccinic acid; DTXSID8059928	A160641	37184865	0.7302	1-/	26.98	%	88.4	61.42	53.1	26.12	69	42.02	37.835	10.855	30.11	3.13	15.3557	11.6243	68.25	41.27
FC(F)(C(F)(F)F)C(O)=O	AUTO_62	PERFLUOROPROPANOIC ACID; DTXSID8059970	A160641	37184865	0.3108	1-/	68.92	%	90.1	21.18	52.9	16.02	70.9	1.98	46.569	22.351	22.95	45.97	6.01693	62.9031	83.01	14.09
FC(C(C(C(C(C(C(C(F)(F)F)(F)F)(F)F)(F)F)(F)F)(F)F)(F)F)(S(=O)(=O)Cl)F	AUTO_63	Perfluoro-1-octanesulfonyl chloride; DTXSID90315130	A160641	37184865	0.0109	1-/	98.91	%	99.3	0.39	100	1.09	94	4.91	100	1.09	59.61	39.3	96.1678	2.74218	99.91	1
OC(=O)CCC(F)(F)C(F)(F)C(F)(F)C(F)(F)C(F)(F)C(F)(F)C(F)(F)F	AUTO_64	3-Perfluoroheptylpropanoic acid; DTXSID90382620	A160641	37184865	0.0051	1-/	99.49	%	99.1	0.39	95.4	4.09	95.8	3.69	98.169	1.321	61.71	37.78	97.1222	2.36779	99.88	0.39
P(OCCC(F)(F)C(F)(F)C(F)(F)C(F)(F)C(F)(F)C(F)(F)F)(O)(O)=O	AUTO_65	6:2 Fluorotelomer phosphate monoester; DTXSID90558000	A160641	37184865	0.0058	1-/	99.42	%	98.4	1.02	100	0.58	93.6	5.82	100	0.58	50.7	48.72	100	0.58	99.73	0.31
O=C(C(F)(F)C(F)(F)C(F)(F)F)Cl	AUTO_66	Heptafluorobutyryl chloride; DTXSID9059915	A160641	37184865	0.067	1-/	93.3	%	98.9	5.6	81.49	11.81	73.1	20.2	87.777	5.523	28.33	64.97	79.2123	14.0877	97.8	4.5
O=C(O)C(F)(F)C(F)(F)C(F)(F)C(F)(F)C(F)(F)C(F)(F)C(F)(F)C(F)(F)C(F)(F)C(F)(F)C(F)(F)C(F)(F)F	AUTO_67	PerFluoroTridecanoic acid; DTXSID90868151	A160641	37184865	0.0433	1-/	95.67	%	99.4	3.73	100	4.33	95.2	0.47	94.433	1.237	66.59	29.08	90.8379	4.83205	99.95	4.28
									R2	0.358824		0.44789		0.269613		0.304773		0.191607		0.530566		0.722068
									RMSE	11.761		11.664		14.4688		17.2391		45.7703		14.7945		9.28323
									MAE	4.83746		8.1046		11.2343		9.67212		43.5513		7.63004		3.55762

### Sheet: 36 PFC99_test_set
SMILES	N	NAME	ARTICLEID	PUBMEDID	Plasma protein binding	UNIT {Plasma protein binding}	Plasma protein binding {measured, converted}	UNIT {Plasma protein binding}	ADMETlab3.0		admetSAR3.0		DruMAP		Pangu Drug		pkCSM(Deep-PK)		PreADMET		Our model ID 19215720
									Predicted	Difference	Predicted	Difference	Predicted	Difference	Predicted	Difference	Predicted	Difference	Predicted	Difference	Predicted	Difference
C(C(C(C(C(F)(F)F)(F)F)(F)F)(F)F)(C(C(C(C(=O)Cl)(F)F)(F)F)(F)F)(F)F	AUTO_3	Perfluorononanoyl chloride; DTXSID00379925	A160641	37184865	7.0E-4	1-/	99.93	%	99.4	0.53	100	0.07	94.4	5.53	99.549	0.381	50.4	49.53	93.9588	5.9712	99.9	0.03
O=C(F)C(F)(F)C(F)(F)C(F)(F)C(F)(F)C(F)(F)C(F)(F)C(F)(F)F	AUTO_4	Perfluorooctanoyl fluoride; DTXSID0059829	A160641	37184865	0.0019	1-/	99.81	%	99.3	0.51	100	0.19	93.8	6.01	100	0.19	49.9	49.91	97.4261	2.3839	99.88	0.07
C(F)(F)(F)C(F)(F)C(F)(F)C(F)(F)C(F)(F)C(F)(F)C(F)(F)C(=O)O[K]	AUTO_6	potassium perfluorooctanoate; DTXSID00880026	A160641	37184865	0.0018	1-/	99.82	%	99.3	0.52	95.5	4.32	95.4	4.42	95.675	4.145	37.93	61.89	100	0.18	99.88	0.06
OC(=O)C(F)(F)OC(F)(F)C(F)(F)OC(F)(F)C(O)=O	AUTO_11	Perfluoro-3,6-dioxaoctane-1,8-dioic acid; DTXSID20375106	A160641	37184865	0.0094	1-/	99.06	%	93.8	5.26	74.6	24.46	69	30.06	69.841	29.219	37.62	61.44	100	0.94	98.31	0.75
FC(F)(C(F)(F)C(F)(F)C(F)(F)F)C(F)(F)CCC(O)=O	AUTO_12	2H,2H,3H,3H-Perfluorooctanoic acid; DTXSID20874028	A160641	37184865	0.0059	1-/	99.41	%	99	0.41	74.4	25.01	94.3	5.11	94.749	4.661	52.28	47.13	94.8002	4.60977	99.69	0.28
C(C(C(C(C(C(O)=O)(F)F)(F)F)(F)F)(F)F)(C(C(C(C(F)(F)F)(F)F)(F)F)(F)F)(F)F	AUTO_13	Perfluorodecanoic acid; DTXSID3031860	A160641	37184865	0.0027	1-/	99.73	%	99.2	0.53	100	0.27	95	4.73	98.202	1.528	59.17	40.56	95.1724	4.55763	99.93	0.2
O=C(O)C(F)(F)C(F)(F)C(F)(F)C(F)(F)C(F)(F)F	AUTO_14	Perfluorohexanoic acid; DTXSID3031862	A160641	37184865	0.0068	1-/	99.32	%	99	0.32	79.7	19.62	87.6	11.72	93.829	5.491	45.98	53.34	96.2761	3.04392	99.63	0.31
O=S(C(F)(F)C(F)(F)C(F)(F)C(F)(F)C(F)(F)C(F)(F)C(F)(F)C(F)(F)F)(O)=O	AUTO_15	Perfluorooctanesulfonic acid; DTXSID3031864	A160641	37184865	0.0049	1-/	99.51	%	99.2	0.31	100	0.49	93.7	5.81	99.628	0.118	46.88	52.63	100	0.49	99.88	0.37
C(C(C(C(F)(F)F)(F)F)(F)F)(S(=O)(=O)[O-])(F)F.[K+]	AUTO_16	DTXSID3037707; potassium perfluorobutanesulfonate	A160641	37184865	0.0046	1-/	99.54	%	98.4	1.14	86.9	12.64	76.8	22.74	89.165	10.375	38.09	61.45	85.0794	14.4606	98.5	1.04
[K+].S([O-])(=O)(=O)C(F)(F)C(F)(F)C(F)(F)C(F)(F)C(F)(F)C(F)(F)F	AUTO_17	Potassium perfluorohexanesulfonate; DTXSID3037709	A160641	37184865	0.001	1-/	99.9	%	99	0.9	99.9	0	76.8	23.1	80.09	19.81	46.01	53.89	100	0.1	99.72	0.18
C(F)(F)(F)OC(F)(F)C(OC(C(=O)O)(F)F)(F)F	AUTO_18	Perfluoro-3,6-dioxaheptanoic acid; DTXSID30382063	A160641	37184865	0.0031	1-/	99.69	%	95.8	3.89	80.5	19.19	78.8	20.89	75.428	24.262	41.35	58.34	100	0.31	99.11	0.58
OP(O)(=O)CCC(F)(F)C(F)(F)C(F)(F)C(F)(F)C(F)(F)C(F)(F)C(F)(F)C(F)(F)F	AUTO_21	DTXSID30627108; ((Perfluorooctyl)ethyl)phosphonic acid	A160641	37184865	0.007	1-/	99.3	%	99.2	0.1	100	0.7	94.9	4.4	100	0.7	65.84	33.46	100	0.7	99.86	0.56
S(O)(=O)(=O)CCC(F)(F)C(F)(F)C(F)(F)C(F)(F)F	AUTO_22	1H,1H,2H,2H-Perfluorohexanesulphonic acid; Fluorotelomer sulfonic acid; DTXSID30891564	A160641	37184865	0.005	1-/	99.5	%	98.5	1	90.6	8.9	84.1	15.4	96.541	2.959	50.14	49.36	94.0684	5.4316	98.63	0.87
ClC(=O)C(F)(F)C(F)(F)C(F)(F)C(F)(F)C(F)(F)C(F)(F)C(F)(F)F	AUTO_23	Pentadecafluorooctanoyl chloride; DTXSID40187142	A160641	37184865	1.0E-4	1-/	99.99	%	99.3	0.69	100	0.01	94.2	5.79	100	0.01	46.58	53.41	96.0926	3.89745	99.88	0.11
[O-]C(=O)C(F)(F)C(F)(F)C(F)(F)C(F)(F)C(F)(F)C(F)(F)C(F)(F)F.[Na+]	AUTO_27	Sodium perfluorooctanoate; DTXSID40880025	A160641	37184865	6.0E-4	1-/	99.94	%	99.3	0.64	95.5	4.44	75.8	24.14	76.789	23.151	55.48	44.46	100	0.06	99.88	0.06
FC(F)(C(F)(F)C(F)(F)C(F)(F)C(F)F)C(F)(F)C(F)(F)C(F)(F)C(O)=O	AUTO_28	9-H-Perfluorononanoic acid; DTXSID50226894	A160641	37184865	9.0E-4	1-/	99.91	%	99	0.91	100	0.09	94.2	5.71	97.063	2.847	53.76	46.15	98.0039	1.90615	99.86	0.05
OC(=O)C(F)(F)OC(F)(F)C(F)(F)OC(F)(F)C(F)(F)OC(F)(F)C(F)(F)C(F)(F)C(F)(F)F	AUTO_30	Perfluoro-3,6,9-trioxatridecanoic acid; DTXSID50375114	A160641	37184865	0.0018	1-/	99.82	%	98.6	1.22	100	0.18	95.4	4.42	100	0.18	79.19	20.63	82.289	17.531	99.92	0.1
OS(=O)(=O)C(F)(F)C(F)(F)OC(F)(F)C(F)(F)F	AUTO_31	Perfluoro(2-ethoxyethane)sulfonic acid; DTXSID50379814	A160641	37184865	0.0015	1-/	99.85	%	97.2	2.65	89	10.85	69.6	30.25	88.774	11.076	50.9	48.95	95.4622	4.38776	98.72	1.13
C(F)(F)(F)C(F)(F)C(F)(F)C(OC(F)(F)C(OC(C(=O)O)(F)F)(F)F)(F)F	AUTO_32	Perfluoro-3,6-dioxadecanoic acid; DTXSID50381073	A160641	37184865	7.0E-4	1-/	99.93	%	98.6	1.33	100	0.07	93.9	6.03	99.402	0.528	67.46	32.47	96.4569	3.47309	99.86	0.07
FC(C(C(C(C(C(F)(F)F)(F)F)(F)F)(F)F)(F)F)(S(=O)(=O)N)F	AUTO_33	Perfluorohexanesulfonamide; DTXSID50469320	A160641	37184865	4.0E-4	1-/	99.96	%	98.7	1.26	91.8	8.16	87.6	12.36	94.761	5.199	54.86	45.1	97.3082	2.65182	99.37	0.59
FC(F)(C(F)(F)C(F)(F)C(F)(F)C(F)(F)C(F)F)C(F)(F)C(F)(F)C(F)(F)C(F)(F)C(O)=O	AUTO_34	11-H-Perfluoroundecanoic acid; DTXSID5061954	A160641	37184865	0.0015	1-/	99.85	%	99.2	0.65	100	0.15	94.9	4.95	99.18	0.67	59.34	40.51	94.7059	5.14407	99.92	0.07
C(C(S(=O)(=O)OCC(F)(F)F)(F)F)(C(C(F)(F)F)(F)F)(F)F	AUTO_37	2,2,2-Trifluoroethyl perfluorobutanesulfonate; DTXSID60380390	A160641	37184865	0.0039	1-/	99.61	%	98.3	1.31	100	0.39	92.8	6.81	100	0.39	85.54	14.07	100	0.39	99.64	0.03
OC(=O)C(F)(F)C(F)(F)C(F)(F)OC(F)(C(F)(F)F)C(F)(F)F	AUTO_40	Perfluoro-4-isopropoxybutanoic acid; DTXSID60663110	A160641	37184865	0.0021	1-/	99.79	%	98.5	1.29	90.9	8.89	93.8	5.99	94.49	5.3	58.79	41	100	0.21	99.8	0.01
FC(F)(C(F)(F)C(F)(F)C(F)F)C(F)(F)C(F)(F)C(O)=O	AUTO_43	7h-perfluoroheptanoic acid; DTXSID70165670	A160641	37184865	0.0026	1-/	99.74	%	98.9	0.84	85.1	14.64	92.6	7.14	90.119	9.621	47	52.74	97.6891	2.0509	99.58	0.16
FC(F)(C(F)(F)C(F)(F)CCC(O)=O)C(F)(F)C(F)(F)C(F)(F)F	AUTO_46	6:3 Fluorotelomer carboxylic acid; DTXSID70379917	A160641	37184865	0.0023	1-/	99.77	%	99.1	0.67	83.2	16.57	94.9	4.87	95.634	4.136	57.61	42.16	96.4399	3.33007	99.82	0.05
O=S(C(F)(F)C(F)(F)C(F)(F)C(F)(F)C(F)(F)C(F)(F)F)(O)=O	AUTO_47	Perfluorohexanesulfonic acid; DTXSID7040150	A160641	37184865	9.0E-4	1-/	99.91	%	98.9	1.01	99.9	0.01	92.4	7.51	96.699	3.211	38.28	61.63	100	0.09	99.72	0.19
FC(F)(C(F)(F)C(F)(F)C(F)(F)C(O)=O)C(F)(F)C(F)(F)C(F)F	AUTO_48	DTXSID70565479; 8H-Perfluorooctanoic acid	A160641	37184865	0.0021	1-/	99.79	%	98.9	0.89	92.8	6.99	92.7	7.09	91.981	7.809	50.7	49.09	98.6839	1.10609	99.78	0.01
O=S(C(F)(F)C(F)(F)C(F)(F)C(F)(F)C(F)(F)C(F)(F)C(F)(F)C(F)(F)F)(O)=O	AUTO_49	Perfluorooctanesulfonate; DTXSID80108992	A160641	37184865	0.0047	1-/	99.53	%	99.2	0.33	100	0.47	93.7	5.83	99.628	0.098	46.88	52.65	100	0.47	99.88	0.35
O=C(O)C(F)(F)C(F)(F)C(F)(F)C(F)(F)C(F)(F)C(F)(F)C(F)(F)F	AUTO_51	Perfluorooctanoic acid; DTXSID8031865	A160641	37184865	0.001	1-/	99.9	%	99.1	0.8	95.5	4.4	93.1	6.8	95.399	4.501	53.59	46.31	99.2276	0.672414	99.88	0.02
[K+].S([O-])(=O)(=O)C(F)(F)C(F)(F)C(F)(F)C(F)(F)C(F)(F)C(F)(F)C(F)(F)C(F)(F)F	AUTO_52	Potassium perfluorooctanesulfonate; DTXSID8037706	A160641	37184865	0.004	1-/	99.6	%	99.3	0.3	100	0.4	78.1	21.5	81.547	18.053	53.13	46.47	100	0.4	99.88	0.28
C(C(C(C(C(O)=O)(F)F)(F)F)(F)F)(C(C(C(F)(F)F)(F)F)(F)F)(F)F.N	AUTO_53	Ammonium perfluorooctanoate; DTXSID8037708	A160641	37184865	7.0E-4	1-/	99.93	%	99.1	0.83	95.5	4.43	95.2	4.73	91.575	8.355	53.59	46.34	88.8007	11.1293	99.88	0.05
OC(=O)C(F)(F)OC(F)(F)C(F)(F)OC(F)(F)C(F)(F)OC(F)(F)F	AUTO_55	Perfluoro-3,6,9-trioxadecanoic acid; DTXSID80380837	A160641	37184865	3.0E-4	1-/	99.97	%	96.9	3.07	96.1	3.87	94.2	5.77	88.881	11.089	59.28	40.69	88.5071	11.4629	99.79	0.18
ClC(=O)C(F)(F)C(F)(F)C(F)(F)C(F)(F)C(F)(F)C(F)(F)F	AUTO_56	Perfluoroheptanoyl chloride; DTXSID80382154	A160641	37184865	0.0017	1-/	99.83	%	99.2	0.63	100	0.17	92.3	7.53	100	0.17	42.76	57.07	98.6071	1.22293	99.81	0.02
S(O)(=O)(=O)C(F)(F)C(F)(F)C(F)(F)C(F)(F)C(F)(F)C(F)(F)C(F)(F)F	AUTO_59	perfluoroheptanesulfonic acid; DTXSID8059920	A160641	37184865	6.0E-4	1-/	99.94	%	99	0.94	100	0.06	92	7.94	98.373	1.567	42.67	57.27	100	0.06	99.83	0.11
OC(=O)CCC(F)(F)C(F)(F)C(F)(F)C(F)(F)C(F)(F)C(F)(F)C(F)(F)F	AUTO_64	3-Perfluoroheptylpropanoic acid; DTXSID90382620	A160641	37184865	0.0051	1-/	99.49	%	99.1	0.39	95.4	4.09	95.8	3.69	98.169	1.321	61.71	37.78	97.1222	2.36779	99.88	0.39
P(OCCC(F)(F)C(F)(F)C(F)(F)C(F)(F)C(F)(F)C(F)(F)F)(O)(O)=O	AUTO_65	6:2 Fluorotelomer phosphate monoester; DTXSID90558000	A160641	37184865	0.0058	1-/	99.42	%	98.4	1.02	100	0.58	93.6	5.82	100	0.58	50.7	48.72	100	0.58	99.73	0.31
									R2	0.126016		0.222679		0.0517851		0.0261742		0.00691576		0.0225237		0.174687
									RMSE	1.50143		9.32134		12.6701		9.81859		48.3172		5.28157		0.396842
									MAE	1.08583		5.71583		10.0719		6.21392		47.1833		3.27145		0.267778

### Sheet: Setcompare results
Descriptor ID	Alert ID	In Set1 (low PPB)	In Set1 (%)	In Set2 (high PPB)	In Set2 (%)	pValue
Halogens	TA1341	71	20.2279	1120	60.5405	-3e-43
Arenes	TA1302	194	55.2707	1613	87.1892	-2e-36
Aryl halides	TA1315	56	15.9544	934	50.4865	-2e-33
Primary aliphatic amines	TA1153	52	14.8148	25	1.35135	6e-23
Primary amines	TA1317	90	25.641	119	6.43243	5e-21
Gem-trihalides	TA1326	2	0.569801	237	12.8108	-2e-14
Aromatic five-membered heterocycles with two heteroatoms (LS)	TA2494	43	12.2507	533	28.8108	-9e-10
Piperidines (HS)	TA2642	16	4.5584	324	17.5135	-1e-09
Six-membered heterocycles (HS)	TA2639	110	31.339	922	49.8378	-2e-08
Four-membered heterocycles with one heteroatom (LS)	TA2480	47	13.3903	73	3.94595	4e-08
Saturated four-membered heterocycles with one heteroatom (LS)	TA2481	47	13.3903	73	3.94595	4e-08
Aryl fluorides	TA1168	39	11.1111	473	25.5676	-6e-08
Benzyl fluorides	TA1329	3	0.854701	159	8.59459	-2e-07
Secondary aromatic amines	TA1157	0	0	103	5.56757	-2e-06
Alcohols	TA1133	89	25.3561	241	13.027	3e-06
Alkylarylethers	TA1144	53	15.0997	530	28.6486	-5e-06
Tetrahydrofurans (HS)	TA2511	15	4.2735	7	0.378378	9e-06
Pyrimidines (HS)	TA2664	2	0.569801	123	6.64865	-1e-05
Phenols	TA1139	45	12.8205	92	4.97297	6e-05
Aromatic six-membered heterocycles with two heteroatoms (HS)	TA2662	6	1.7094	156	8.43243	-7e-05
Hydroxy compounds: alcohols or phenols	TA1132	151	43.0199	545	29.4595	0.0001
Pyrazolidines (HS)	TA2534	1	0.2849	93	5.02703	-0.0002
Five-membered heterocycles with two heteroatoms (LS)	TA2491	82	23.3618	655	35.4054	-0.0009
Carboxylic acid imides	TA1213	25	7.12251	40	2.16216	0.001
Saturated six-membered heterocycles with one heteroatom (HS)	TA2641	28	7.97721	310	16.7568	-0.001
1,2-Aminoalcohols	TA1138	24	6.83761	39	2.10811	0.002
Aromatic five-membered heterocycles with three heteroatoms (LS)	TA2498	7	1.9943	140	7.56757	-0.003
Saturated five-membered heterocycles with two heteroatoms (LS)	TA2492	35	9.97151	77	4.16216	0.005
Alkynes	TA1300	0	0	55	2.97297	-0.01
Five-membered heterocycles (LS)	TA2486	161	45.8689	1060	57.2973	-0.01
Pyrrolidines (HS)	TA2510	0	0	50	2.7027	-0.03
1,2-Diols	TA1137	21	5.98291	40	2.16216	0.05
